# Mitochondrial genome sequencing and analysis of the invasive *Microstegium vimineum*: a resource for systematics, invasion history, and management

**DOI:** 10.1101/2023.02.10.527995

**Authors:** Craig F. Barrett, Dhanushya Ramachandran, Chih-Hui Chen, Cameron W. Corbett, Cynthia D. Huebner, Brandon T. Sinn, Wen-Bin Yu, Kenji Suetsugu

**Author notes:** Corresponding author information: Craig F. Barrett, ORCiD 0000-0001-8870-3672.

## Abstract

**Premise of the Research:** Plants remain underrepresented among species with sequenced mitochondrial genomes (mitogenomes), due to the difficulty in assembly with short-read technology. Invasive species lag behind crops and other economically important species in this respect, representing a lack of tools for management and land conservation efforts.

**Methodology:** The mitogenome of *Microstegium vimineum*, one of the most damaging invasive plant species in North America, was sequenced and analyzed using long-read data, providing a resource for biologists and managers. We conducted analyses of genome content, phylogenomic analyses among grasses and relatives based on mitochondrial coding regions, and an analysis of mitochondrial single nucleotide polymorphism in this invasive grass species.

**Pivotal Results:** The assembly is 478,010 bp in length and characterized by two large, inverted repeats, and a large, direct repeat. However, the genome could not be circularized, arguing against a “master circle” structure. Long-read assemblies with data subsets revealed several alternative genomic conformations, predominantly associated with large repeats. Plastid-like sequences comprise 2.4% of the genome, with further evidence of Class I and Class II transposable element-like sequences. Phylogenetic analysis placed *M. vimineum* with other *Microstegium* species, excluding *M. nudum*, but with weak support. Analysis of polymorphic sites across 112 accessions of *M. vimineum* from the native and invasive ranges revealed a complex invasion history.

**Conclusions:** We present an in-depth analysis of mitogenome structure, content, phylogenetic relationships, and range-wide genomic variation in *M. vimineum’s* invasive US range. The mitogenome of *M. vimineum* is typical of other andropogonoid grasses, yet mitochondrial sequence variation across the invasive and native ranges is extensive. Our findings suggest multiple introductions to the US over the last century, with subsequent spread, secondary contact, long-distance dispersal, and possibly post-invasion selection on awn phenotypes. Efforts to produce genomic resources for invasive species, including sequenced mitochondrial genomes, will continue to provide tools for their effective management, and to help predict and prevent future invasions.
