## Supplementary material for "Mitochondrial genome sequencing and analysis of the invasive *Microstegium vimineum*: a resource for systematics, invasion history, and management": Table S1

### Sheet: Sheet1
	Sample	US County	State/Region	Country	Year	Herbarium
	M_nudum_CHN_Hubei_1980_83_S44		Hubei	China	1980	CM
	CHN_Jiangxi_1983_12_S7		Jiangxi	China	1983	CM
	111_JPN_Fukuoka_KS630_S9		Fukuoka	Japan	2019	Field
	115_JPN_Fukuoka_KS636_S11		Fukuoka	Japan	2019	Field
	116_JPN_Fukuoka_KS637_S12		Fukuoka	Japan	2019	Field
	117_JPN_Fukuoka_KS638_S13		Fukuoka	Japan	2019	Field
	118_JPN_Fukuoka_KS639_S14		Fukuoka	Japan	2019	Field
	JPN_Fukuoka_1_109_S58		Fukuoka	Japan	2019	Field
	JPN_Fukuoka_KS627_30_S17		Fukuoka	Japan	2019	Field
	JPN_Fukuoka_KS634_31_S18		Fukuoka	Japan	2019	Field
	JPN_Fukuoka_KS635_32_S19		Fukuoka	Japan	2019	Field
	JPN_Shizuoka_KS604_67_S28		Fukuoka	Japan	2019	Field
	JPN_Hyogo_KS595_24_S11		Hyogo	Japan	2019	Field
	JPN_Hyogo_KS599_25_S12		Hyogo	Japan	2019	Field
	JPN_Kagoshima_KS624_28_S15		Kagoshima	Japan	2019	Field
	JPN_Kagoshima_KS626_29_S16		Kagoshima	Japan	2019	Field
	M_japonicum_JPN_Kyoto_1964_84_S45		Kansai	Japan	1964	CM
	JPN_Kyoto_1966_11_S6		Kansai	Japan	1966	CM
	92_JPN_Nagano_1972_S4		Nagano	Japan	1972	CM
	120_JPN_Shiga_KS648_S16		Shiga	Japan	2019	Field
	JPN_Shiga_KS650_122_S61		Shiga	Japan	2019	Field
	JPN_Shiga_KS651_123_S62		Shiga	Japan	2019	Field
	JPN_Shiga_KS652_124_S63		Shiga	Japan	2019	Field
	JPN_Shiga_KS654_126_S65		Shiga	Japan	2019	Field
	JPN_Shiga_KS655_127_S66		Shiga	Japan	2019	Field
	JPN_Shiga_KS660_151_S76		Shiga	Japan	2019	Field
	JPN_Shiga_KS663_154_S79		Shiga	Japan	2019	Field
	JPN_Shiga_KS665_156_S81		Shiga	Japan	2019	Field
	JPN_Shizuoka_KS602_26_S13		Shizuoka	Japan	2019	Field
	JPN_Shizuoka_KS606_69_S30		Shizuoka	Japan	2019	Field
	JPN_Shizuoka_KS607_70_S31		Shizuoka	Japan	2019	Field
	JPN_Shizuoka_KS608_71_S32		Shizuoka	Japan	2019	Field
	JPN_Shizuoka_KS610_73_S34		Shizuoka	Japan	2019	Field
	JPN_Shizuoka_KS611_74_S35		Shizuoka	Japan	2019	Field
	JPN_Shizuoka_KS612_27_S14		Shizuoka	Japan	2019	Field
	JPN_Iwate_1937_82_S43		Tohoku	Japan	1937	CM
	TWN_N_21_11_S38		Nantou	Taiwan	2020	Field
	TWN_N_21_2_S29		Nantou	Taiwan	2020	Field
	TWN_N_21_5_S32		Nantou	Taiwan	2020	Field
	TWN_N_21_8_S35		Nantou	Taiwan	2020	Field
	M_ciliatum_TWN_Pintung_1960_88_S49		Pintung	Taiwan	2020	Field
	M_fauriei_TWN_Taichung_1976_87_S48		Taichung	Taiwan	2020	Field
	M_geniculatum_TWN_Taichung_1961_86_S47		Taichung	Taiwan	2020	Field
	M_glaberinum_TWN_Taipei_1975_85_S46		Taipei	Taiwan	2020	Field
	AL_Cherokee_1969_S67	Cherokee	Alabama	USA	2020	Field
	AL_MAD_1_1_S51	Madison	Alabama	USA	2020	Field
	DE_New_Castle_1948_138_S68	New Castle	Delaware	USA	1948	CM
	GA_BAR_2_1_S55	Bartow	Georgia	USA	2020	Field
	IL_JOHN_2_1_S15	Johnson	Illinois	USA	2020	Field
	KY_McCreary3_1949_23_S10	McCreary	Kentucky	USA	1949	MO
	215_MD_GR_1_5_S15	Alleghany	Maryland	USA	2019	Field
	NJ_CUMB_1_1_S5	Cumberland	New Jersey	USA	2020	Field
	NJ_CUMB_2_2_S6	Cumberland	New Jersey	USA	2020	Field
	NY_Bronx_1991_140_S69	Bronx	New York	USA	1991	CM
	NY_Thomkins_2004_S86	Tompkins	New York	USA	2004	BH
	NY_TOM_6M_1_1_S20	Tompkins	New York	USA	2020	Field
	NY_TOM_IC_1_1_S18	Tompkins	New York	USA	2020	Field
	NY_TOM_IC_1_6_S19	Tompkins	New York	USA	2020	Field
	NC_Halifax_1956_50_S21	Halifax	North Carolina	USA	1956	CM
	NC_Yancey_1958_51_S22	Yancey	North Carolina	USA	1958	WVA
	NC_Martin_1973_76_S37	Martin	North Carolina	USA	1973	CM
	NC_SP_2_1_S57	Mitchell	North Carolina	USA	2020	Field
	OH_Adams_Co1_1948_4_S4	Adams	Ohio	USA	1948	OS
	OH_Adams_Co3_1954_5_S5	Adams	Ohio	USA	1954	OS
	OH_Adams_Co5_1971_1_S1	Adams	Ohio	USA	1971	OS
	OH_Adams_Co6_1971_2_S2	Adams	Ohio	USA	1971	OS
	89_Brown_OH_1977_S1	Brown	Ohio	USA	1977	OS
	OH_Adams_Co7_1989_3_S3	Adams	Ohio	USA	1989	OS
	91_Portage_OH_2010_S3	Portange	Ohio	USA	2010	OS
	OH_ATH_1_3_S1	Athens	Ohio	USA	2020	Field
	OH_ATH_2_4_S2	Athens	Ohio	USA	2020	Field
	OH_VIN_1_3_S12	Vinton	Ohio	USA	2020	Field
	OH_VIN_2_1_S13	Vinton	Ohio	USA	2020	Field
	PA_Berks_1940_233a_S37	Berks	Pennsylvania	USA	1940	PH
	PA_Berks_1940_75_S36	Berks	Pennsylvania	USA	1940	PH
	Bucks_1952_George_S45	Bucks	Pennsylvania	USA	1952	PH
	PA_Bucks_1954_26_S48	Bucks	Pennsylvania	USA	1954	PH
	PA_Berks_1957b_S41	Berks	Pennsylvania	USA	1957	PH
	PA_Berks_1959_S43	Berks	Pennsylvania	USA	1959	PH
	PA_Montgomery_1959_S42	Montgomery	Pennsylvania	USA	1959	PH
	PA_Fulton_1995_79_S40	Fulton	Pennsylvania	USA	1995	CM
	PA_ALLE_1_1_S7	Allegheny	Pennsylvania	USA	2020	Field
	PA_BUT_1_1_S16	Butler	Pennsylvania	USA	2020	Field
	PA_MONT_1_1_S3	Montgomery	Pennsylvania	USA	2020	Field
	PR_ElVerdeExSta_1966_52_S23	Rio Grande	Puerto Rico	USA	1966	CM
	TN_Anderson_1934_53_S24	Anderson	Tennessee	USA	1934	TENN
	TN_Anderson_1934_S61	Anderson	Tennessee	USA	1934	TENN
	TN_Knox_1934_S65	Knox	Tennessee	USA	1934	TENN
	TN_Knox_1936_16_S9	Knox	Tennessee	USA	1936	TENN
	TN_Roane_1956_S66	Roane	Tennessee	USA	1956	TENN
	TN_Bount_1961_S62	Blount	Tennessee	USA	1961	TENN
	TN_Knox_1970_S74	Knox	Tennessee	USA	1970	TENN
	TN_Roane_1974_80_S41	Roane	Tennessee	USA	1974	TENN
	TN_Carrol_2007_S71	Carrol	Tennessee	USA	2007	TENN
	TN_Cheatham_2010_S68	Cheatham	Tennessee	USA	2010	TENN
	TN_KNO_3C_2_1_S22	Knox	Tennessee	USA	2020	Field
	TN_KNO_3C_2_6_B_S44	Knox	Tennessee	USA	2020	Field
	TN_KNO_7I_2_1_B_S47	Knox	Tennessee	USA	2020	Field
	TN_KNO_HP_1_1_A_S24	Knox	Tennessee	USA	2020	Field
	TN_KNO_HP_1_1_B_S45	Knox	Tennessee	USA	2020	Field
	TN_KNO_HP_1_6_A_S25	Knox	Tennessee	USA	2020	Field
	TN_KNO_HP_1_6_B_S46	Knox	Tennessee	USA	2020	Field
	TN_LPG_1_1_S59	Greene	Tennessee	USA	2020	Field
	VA_Fairfax_1986_S80	Fairfax	Virginia	USA	1986	CM
	206_VA_Bath_1_4_S8	Bath	Virginia	USA	2019	Field
	VA_SG_2_1_S49	Smyth	Virginia	USA	2020	Field
	VA_SG_2_6_S50	Smyth	Virginia	USA	2020	Field
	WV_Fayette_1977_105_S54	Fayette	West Virginia	USA	1977	WVA
	104_Cabell_Boone_WV_1987_S7	Cabell	West Virginia	USA	1987	WVA
	WV_Fayette_1997_103_S53	Fayette	West Virginia	USA	1997	WVA
	WV_Calhoun_2000_96_S52	Calhoun	West Virginia	USA	2000	WVA
	99_WV_Clay_2002_S6	Clay	West Virginia	USA	2002	WVA
	WV_Hardy_2003_107_S56	Hardy	West Virginia	USA	2003	WVA
	WV_Harrison_2007_106_S55	Harrison	West Virginia	USA	2007	WVA
	WV_Marion_2007_145_S74	Marion	West Virginia	USA	2007	WVA
	WV_SR_2_3_225_S85	Preston	West Virginia	USA	2019	Field
	WI_LAC_2_1_S8	LaCrosse	Wisconsin	USA	2020	Field
	WI_LAC_2_2_S9	LaCrosse	Wisconsin	USA	2020	Field
